# OrthoGather: a local platform for orthology-based proteome comparisons and Gene Ontology enrichment

**DOI:** 10.64898/2026.01.30.702851

**Authors:** Carlos Vivas-Rodríguez, David Gomez Matallanas, Colm J. Ryan, Siobhán McClean, Olivier Dennler, Joanna Drabinska

## Abstract

Comparative proteomic analysis may reveal common and unique pathways regulated by the same stimulus across species using data from differential protein expression studies or curated protein sets. Functional annotations are key but vary in quality, as many proteins, particularly in prokaryotes and non-model eukaryotes, are poorly or inconsistently annotated, complicating comparative studies. Orthology inference provides a robust framework to address this, but currently available orthology and comparative genomics tools technical expertise, command-line use, and manual processing of complex outputs, creating barriers for researchers without computational training. We developed *OrthoGather*, a locally hosted web application that streamlines comparative proteomic analysis by integrating orthologous protein groups across species and Gene Ontology (GO) enrichment. It can integrate functional annotations from proteins within orthogroups to support the functional interpretation of protein sets, even when individual species lack comprehensive annotation. Its flexible design supports cross-species exploration of conserved and unique orthogroups across proteomes or user-defined protein sets, revealing functional patterns through orthogroup relationships. *OrthoGather* generates publication-ready and interactive outputs, including downloadable plots and data files, lowering barriers for researchers without computational expertise.
