## Supplementary Table S1 - Tool comparison for "OrthoGather: a local platform for orthology-based proteome comparisons and Gene Ontology enrichment"

### Sheet: Table S1
Supplementary Table S1. Comparison of OrthoGather with representative tools for orthology inference, comparative genomics and functional annotation. DB – database; NCBI – National Center for Biotechnology Information; PANTHER – Protein ANalysis THrough Evolutionary Relationships; STRING – Search Tool for the Retrieval of Interacting Genes/Proteins; eggNOG – evolutionary genealogy of genes: Non-su…
Feature	OrthoGather	OrthoFinder	OrthoVenn3	OrthoInspector	PANTHER	STRING	eggNOG	OMA	Ensembl Compara	ShinyGO	KEGG Orthology	OrthoMCL	Proteinortho	InParanoid	SonicParanoid	Broccoli	OrthoDB	MBGD	Blast2GO	FastOMA	Hieranoid
Primary access mode	Browser-based local application	Command-line software	Web server	Web DB + local software	Web DB	Web DB	Web DB + web server + command-line software	Web DB + command-line software	Web DB	Web server	Web DB	Web DB + command-line software	Command-line software	Web DB + standalone software	Command-line software	Command-line software	Web DB	Web DB	Desktop software	Command-line software	Command-line software
Requires command-line use	No	Yes	No	Only for local installation	No	No	Optional	Optional	No	No	No	Yes	Yes	Only for local installation	Yes	Yes	No	No	No	Yes	Yes
Proteome/species source, selection possibility and scope	Any UniProt proteome (any species)	Any user-provided proteomes (any species)	Any proteomes in the OrthoVenn3 database or FASTA-format proteomes (any species)	Restricted to OrthoInspector database (curated species)	Restricted to PANTHER reference species (reference genomes; mainly eukaryotes)	Restricted to STRING species (broad taxonomic coverage)	User-provided proteins or eggNOG database (all domains of life)	OMA species or any user-provided proteomes (all domains of life)	Restricted to Ensembl species (reference genomes; mainly eukaryotes)	Restricted to supported organisms (model and well-annotated species)	Restricted to KEGG species (broad taxonomic coverage)	Any user-provided proteomes (any species)	Any user-provided proteomes (any species)	Any user-provided proteomes or InParanoid database (primarily eukaryotes)	Any user-provided proteomes (any species)	Any user-provided proteomes (any species)	Restricted to OrthoDB species (all domains of life, incl. viruses)	Restricted to MBGD microbial genomes (prokaryotes and unicellular eukaryotes)	User-provided protein or nucleotide sequences (any species)	Any user-provided proteomes (any species)	Any user-provided proteomes (any species)
Can identify orthologous groups from selected proteomes	Yes	Yes	Yes	No	No	No	No	Yes	No	No	No	Yes	Yes	Yes	Yes	Yes	No	Yes	No	Yes	Yes
Option of uploading preanalysed data (supported formats)	OrthoFinder ZIP, OrthoXML	Previous OrthoFinder analysis	No	No	No	No	No	OrthoXML	No	No	No	No	No	No	No	No	No	No	No	No	No
Source of orthologous groups	Generated by the software & precomputed (external)	Generated by the software	Generated by the software	Precomputed (external)	Precomputed (external)	Precomputed (external)	Precomputed (external)	Generated by the software & precomputed (external)	Precomputed (external)	Precomputed (external)	Precomputed (external)	Generated by the software	Generated by the software	Generated by the software & precomputed (external)	Generated by the software	Generated by the software	Precomputed (external)	Generated by the software & precomputed (external)	Precomputed (external)	Generated by the software	Generated by the software
Paralogue (gene duplication) information	Limited	Detailed	Limited	Detailed	Detailed	Not available	Limited	Detailed	Detailed	Not available	Not available	Detailed	Limited	Detailed	Detailed	Limited	Detailed	Detailed	Not available	Detailed	Detailed
Evolutionary relationships between proteins (based on gene orthology)	Orthogroup membership	Gene & species trees	Species tree (single-copy orthologs)	Phylogenetic profiles & inparalog timing	Gene trees	Not available	Hierarchical orthologous groups	Hierarchical orthologous groups	Gene trees	Not available	Not available	Orthogroup membership & gene trees	Not available	Not available	Not available	Not available	Hierarchical orthologous groups	Hierarchical orthologous groups	Not available	Hierarchical orthologous groups	Species tree-guided orthology
Supports analysis of user-defined gene/protein lists	Yes	No	Yes	No	Yes	Yes	Yes	Yes	No	Yes	Yes	No	No	No	No	No	No	No	Yes	No	No
Gene Ontology (GO) enrichment analysis	Yes	No	Yes	No	Yes	Yes	No	Yes	No	Yes	No	No	No	No	No	No	No	No	Yes	No	No
Per-protein versus per-orthogroup counting option	Yes	No	No	No	No	No	No	Yes	No	No	No	No	No	No	No	No	No	No	No	No	No
Filtering GO annotations by evidence type (Gene Ontology Consortium)	User-selectable	No	No	No	No	No	No	No	No	No	No	No	No	No	No	No	No	No	User-selectable	No	No
Orthology-based functional annotation propagation	No	No	No	No	Yes	No	Yes	Yes	Yes	No	No	No	No	No	No	No	Yes	No	No	No	No
Gene/species tree visualisation	Taxonomic dendrogram (NCBI lineage-based)	Gene & species trees	Species trees	No	Phylogenetic trees	No	Phylogenetic context	Gene trees & HOGs	Gene & species trees	No	No	Phylogenetic trees	No	No	No	No	No	Orthology & phylogenetic views	No	No	No
Orthologue/orthogroup overlap visualisation	UpSet plots	No	Venn diagrams & UpSet plots	No	No	No	No	No	No	No	No	No	No	No	No	No	No	No	No	No	No
Genomic context visualisation	No	No	No	No	No	Gene neighbourhood	Genomic context	Synteny & genome context	Synteny, genome browser & genome context	No	No	No	No	No	No	No	No	Synteny & genome context	No	No	No
GO enrichment visualisation	GO bar graphs & tables	No	GO enrichment graphs	No	GO enrichment graphs	GO enrichment graphs & network figures	No	GO enrichment bubble plots & tables	No	GO enrichment graphs, enrichment trees	No	No	No	No	No	No	No	No	GO enrichment graphs & annotation graphs	No	No
Additional biological visualisations	Orthogroup size & sharing distributions, GO annotation coverage histogram, run-comparison overlays	Duplication statistics	Heatmaps, cluster networks, collinearity graphs, gene family expansion/contraction	Ortholog-distribution heatmaps, phylogenetic profiles	Protein class hierarchy, pathway diagrams	Protein interaction networks, network clustering	Taxonomic distributions	Hierarchical orthology diagrams, pairwise orthology diagrams	Genome browser, whole-genome alignments	Enrichment trees, pathway maps, network diagrams	KEGG pathway maps, module maps, functional maps	Phyletic distribution, domain architecture, similarity histograms	No	Orthology cluster diagrams	No	No	Taxonomic hierarchy	Occurrence-pattern & functional-category charts, cluster-size histograms, KEGG-module profiles	Annotation graphs	No	Phylogenetic orthology diagrams
Exports underlying processed data (formats)	CSV, TSV, XLSX, JSON, Newick	TSV, Newick, OrthoXML	Tab-delimited TXT, FASTA, Newick	CSV, FASTA, XML	TSV, JSON, XML	TSV, XML	XLSX, TSV	TSV, OrthoXML, Newick	TSV, Newick, FASTA, OrthoXML, PhyloXML	CSV	KGML, TSV	TSV	TSV	TSV, OrthoXML	TSV	TSV	TSV, FASTA, JSON	TSV, CSV, FASTA, XML, JSON	CSV, XLSX	TSV, OrthoXML, Newick	TSV, OrthoXML
Graphical output export formats	PNG, SVG	No	PNG, SVG	No	PNG	PNG, SVG	No	No	PNG, PDF, SVG	PDF, SVG, PNG	PNG	No	No	No	No	No	No	No	PDF, PNG, SVG	No	No
Analysis history	Yes	No	No	No	No	No	No	No	No	No	No	Yes	No	No	No	No	No	No	No	No	No
Software/database version tracking	Yes	No	No	Yes	Yes	Yes	Yes	Yes	Yes	No	Yes	No	No	Yes	No	No	Yes	Yes	No	No	No
Source (see note)	This work	Emms, D. M., & Kelly, S. (2019). OrthoFinder: Phylogenetic orthology inference for comparative genomics. Genome Biology, 20, 238.	Sun, J., Lu, F., Luo, Y., Bie, L., Xu, L., & Wang, Y. (2023). OrthoVenn3: An integrated platform for exploring and visualizing orthologous data across genomes. Nucleic Acids Research, 51(W1), W397–W403.	Nevers, Y., Kress, A., Defosset, A., Ripp, R., Linard, B., Thompson, J. D., … Lecompte, O. (2019). OrthoInspector 3.0: Open portal for comparative genomics. Nucleic Acids Research, 47(D1), D411–D418.	Thomas, P. D., Ebert, D., Muruganujan, A., Mushayahama, T., Albou, L.-P., & Mi, H. (2022). PANTHER: Making genome-scale phylogenetics accessible to all. Protein Science, 31(1), 8–22.	Szklarczyk, D., Nastou, K., Koutrouli, M., Kirsch, R., Mehryary, F., Hachilif, R., … von Mering, C. (2025). The STRING database in 2025: Protein networks with directionality of regulation. Nucleic Acids Research, 53(D1), D730–D737.	Hernández-Plaza, A., Deng, Z., Robledo-Yagüe, F., Szklarczyk, D., von Mering, C., Bork, P., & Huerta-Cepas, J. (2026). eggNOG v7: Phylogeny-based orthology predictions and functional annotations. Nucleic Acids Research, 54(D1), D402–D408.	Altenhoff, A. M., Warwick Vesztrocy, A., Bernard, C., Train, C.-M., Nicheperovich, A., Prieto Baños, S., … Glover, N. M. (2024). OMA orthology in 2024: Improved prokaryote coverage, ancestral and extant GO enrichment, a revamped synteny viewer and more in the OMA Ecosystem. Nucleic Acids Research, 52(D1), D513–D521.	Herrero, J., Muffato, M., Beal, K., Fitzgerald, S., Gordon, L., Pignatelli, M., … Flicek, P. (2016). Ensembl comparative genomics resources. Database, 2016, bav096.	Ge, S. X., Jung, D., & Yao, R. (2020). ShinyGO: A graphical gene-set enrichment tool for animals and plants. Bioinformatics, 36(8), 2628–2629.	Kanehisa, M., Furumichi, M., Sato, Y., Matsuura, Y., & Ishiguro-Watanabe, M. (2025). KEGG: Biological systems database as a model of the real world. Nucleic Acids Research, 53(D1), D672–D677.	Li, L., Stoeckert, C. J., Jr., & Roos, D. S. (2003). OrthoMCL: Identification of ortholog groups for eukaryotic genomes. Genome Research, 13(9), 2178–2189. Chen, F., Mackey, A. J., Stoeckert, C. J., Jr., & Roos, D. S. (2006). OrthoMCL-DB: Querying a comprehensive multi-species collection of ortholog groups. Nucleic Acids Research, 34(Database issue), D363–D368.	Lechner, M., Findeiß, S., Steiner, L., Marz, M., Stadler, P. F., & Prohaska, S. J. (2011). Proteinortho: Detection of (co-)orthologs in large-scale analysis. BMC Bioinformatics, 12, 124. Klemm, P., Stadler, P. F., & Lechner, M. (2023). Proteinortho6: Pseudo-reciprocal best alignment heuristic for graph-based detection of (co-)orthologs. Frontiers in Bioinformatics, 3, 1322477.	Persson, E., & Sonnhammer, E. L. L. (2023). InParanoiDB 9: Ortholog groups for protein domains and full-length proteins. Journal of Molecular Biology, 435(14), 168001.	Cosentino, S., & Iwasaki, W. (2019). SonicParanoid: Fast, accurate and easy orthology inference. Bioinformatics, 35(1), 149–151. Cosentino, S., Sriswasdi, S., & Iwasaki, W. (2024). SonicParanoid2: Fast, accurate, and comprehensive orthology inference with machine learning and language models. Genome Biology, 25, 195.	Derelle, R., Philippe, H., & Colbourne, J. K. (2020). Broccoli: Combining phylogenetic and network analyses for orthology assignment. Molecular Biology and Evolution, 37(11), 3389–3396.	Tegenfeldt, F., Kuznetsov, D., Manni, M., Berkeley, M., Zdobnov, E. M., & Kriventseva, E. V. (2025). OrthoDB and BUSCO update: Annotation of orthologs with wider sampling of genomes. Nucleic Acids Research, 53(D1), D516–D522.	Uchiyama, I., Mihara, M., Nishide, H., Chiba, H., Takayanagi, M., Kawai, M., & Takami, H. (2025). MBGD: Microbial Genome Database for comparative analysis featuring enhanced functionality to characterize gene and genome functions through large-scale orthology analysis. Journal of Molecular Biology, 437(15), 168957.	Götz, S., García-Gómez, J. M., Terol, J., Williams, T. D., Nagaraj, S. H., Nueda, M. J., … Conesa, A. (2008). High-throughput functional annotation and data mining with the Blast2GO suite. Nucleic Acids Research, 36(10), 3420–3435.	Majidian, S., Nevers, Y., Yazdizadeh Kharrazi, A., Warwick Vesztrocy, A., Pascarelli, S., Moi, D., … Dessimoz, C. (2025). Orthology inference at scale with FastOMA. Nature Methods, 22(2), 269–272.	Kaduk, M., & Sonnhammer, E. (2017). Improved orthology inference with Hieranoid 2. Bioinformatics, 33(8), 1154–1159.
